# Continent-wide genomic analysis of the African buffalo (*Syncerus caffer*)

**DOI:** 10.1101/2023.11.12.566748

**Authors:** Andrea Talenti, Toby Wilkinson, Elizabeth A. Cook, Johanneke D. Hemmink, Edith Paxton, Matthew Mutinda, Stephen D. Ngulu, Siddharth Jayaraman, Richard P. Bishop, Isaiah Obara, Thibaut Hourlier, Carlos Garcia Giron, Fergal J. Martin, Michel Labuschagne, Patrick Atimnedi, Anne Nanteza, Julius D. Keyyu, Furaha Mramba, Alexandre Caron, Daniel Cornelis, Philippe Chardonnet, Robert Fyumagwa, Tiziana Lembo, Harriet K. Auty, Johan Michaux, Nathalie Smitz, Philip Toye, Christelle Robert, James G.D. Prendergast, Liam J. Morrison

**Author notes:** Joint first authors (Andrea Talenti, Toby Wilkinson). Joint last authors (Christelle Robert, James G.D. Prendergast, Liam J. Morrison).

## Abstract

The African buffalo (*Syncerus caffer*) is a wild bovid with a historical distribution across much of sub-Saharan Africa. Genomic analysis can provide insights into the evolutionary history of the species, and the key selective pressures shaping populations, including assessment of population level differentiation, population fragmentation, and population genetic structure. In this study we generated the highest quality *de novo* genome assembly (2.65 Gb, scaffold N50 69.17 Mb) of African buffalo to date, and sequenced a further 195 genomes from across the species distribution. Principal component and admixture analyses provided surprisingly little support for the currently described four subspecies, but indicated three main lineages, in Western/Central, Eastern and Southern Africa, respectively. Estimating Effective Migration Surfaces analysis suggested that geographical barriers have played a significant role in shaping gene flow and the population structure. Estimated effective population sizes indicated a substantial drop occurring in all populations 5-10,000 years ago, coinciding with the increase in human populations. Finally, signatures of selection were enriched for key genes associated with the immune response, suggesting infectious disease exert a substantial selective pressure upon the African buffalo. These findings have important implications for understanding bovid evolution, buffalo conservation and population management.
