## Supplementary Table 2 for "Continent-wide genomic analysis of the African buffalo (*Syncerus caffer*)"

### Sheet: To_Keep
ID	SubSpecies	Country	Region	Kept after filtering*	Group	Longitude**	Latitude
AB42156841.diploid.raw.g.vcf.gz	S.c.aequinoctialis	Chad	Aouk	Yes	aequinoctialis	20.1667	9.83306
AB42156830.diploid.raw.g.vcf.gz	S.c.aequinoctialis	Chad	Zakouma	Yes	aequinoctialis	19.6478	10.8478
AB42156842.diploid.raw.g.vcf.gz	S.c.aequinoctialis	Chad	Zakouma	Yes	aequinoctialis	19.6478	10.8478
AB42156833.diploid.raw.g.vcf.gz	S.c.aequinoctialis	Chad	Zakouma	Yes	aequinoctialis	19.6478	10.8478
AB42156837.diploid.raw.g.vcf.gz	S.c.aequinoctialis	Chad	Zakouma	Yes	aequinoctialis	19.6478	10.8478
AB42156831.diploid.raw.g.vcf.gz	S.c.aequinoctialis	Chad	Zakouma	Yes	aequinoctialis	19.6478	10.8478
AB42156840.diploid.raw.g.vcf.gz	S.c.aequinoctialis	Chad	Zakouma	Yes	aequinoctialis	19.6478	10.8478
AB42156835.diploid.raw.g.vcf.gz	S.c.aequinoctialis	Chad	Zakouma	Yes	aequinoctialis	19.6478	10.8478
AB42156834.diploid.raw.g.vcf.gz	S.c.aequinoctialis	Chad	Zakouma	Yes	aequinoctialis	19.6478	10.8478
AB42156838.diploid.raw.g.vcf.gz	S.c.aequinoctialis	Chad	Zakouma	No	aequinoctialis	19.6478	10.8478
AB42156839.diploid.raw.g.vcf.gz	S.c.aequinoctialis	Chad	Zakouma	No	aequinoctialis	19.6478	10.8478
AB42156836.diploid.raw.g.vcf.gz	S.c.aequinoctialis	Chad	Zakouma	No	aequinoctialis	19.6478	10.8478
AB43292693.diploid.raw.g.vcf.gz	S.c.brachyceros	Burkina_Faso	Arly	Yes	brachyceros	1.46658	11.5842
AB43292685.diploid.raw.g.vcf.gz	S.c.brachyceros	Burkina_Faso	Konkonbouri	Yes	brachyceros	-2.06667	12.2667
AB43292688.diploid.raw.g.vcf.gz	S.c.brachyceros	Burkina_Faso	Ougarou	Yes	brachyceros	0.166667	12.4333
AB43292694.diploid.raw.g.vcf.gz	S.c.brachyceros	Burkina_Faso	Pama	Yes	brachyceros	0.7	11.2333
AB43292692.diploid.raw.g.vcf.gz	S.c.brachyceros	Burkina_Faso	Pama	Yes	brachyceros	0.7	11.2333
AB43292686.diploid.raw.g.vcf.gz	S.c.brachyceros	Burkina_Faso	Tangourou	Yes	brachyceros	-2.06667	12.2667
AB43292691.diploid.raw.g.vcf.gz	S.c.brachyceros	Burkina_Faso	unknown	Yes	brachyceros	-2.06667	12.2667
AB43292687.diploid.raw.g.vcf.gz	S.c.brachyceros	Burkina_Faso	Koakrana	No	brachyceros	-2.06667	12.2667
AB43292689.diploid.raw.g.vcf.gz	S.c.brachyceros	Burkina_Faso	Singou	No	brachyceros	1	11.639
AB42156781.diploid.raw.g.vcf.gz	S.c.brachyceros	Niger	W	Yes	brachyceros	2.66333	12.5253
AB42156790.diploid.raw.g.vcf.gz	S.c.brachyceros	Niger	W	Yes	brachyceros	2.66333	12.5253
AB42156786.diploid.raw.g.vcf.gz	S.c.brachyceros	Niger	W	Yes	brachyceros	2.66333	12.5253
AB42156794.diploid.raw.g.vcf.gz	S.c.brachyceros	Niger	W	Yes	brachyceros	2.66333	12.5253
AB42156791.diploid.raw.g.vcf.gz	S.c.brachyceros	Niger	W	Yes	brachyceros	2.66333	12.5253
AB42156782.diploid.raw.g.vcf.gz	S.c.brachyceros	Niger	W	Yes	brachyceros	2.66333	12.5253
AB42156783.diploid.raw.g.vcf.gz	S.c.brachyceros	Niger	W	Yes	brachyceros	2.66333	12.5253
AB42156788.diploid.raw.g.vcf.gz	S.c.brachyceros	Niger	W	Yes	brachyceros	2.66333	12.5253
AB42156784.diploid.raw.g.vcf.gz	S.c.brachyceros	Niger	W	Yes	brachyceros	2.66333	12.5253
AB42156785.diploid.raw.g.vcf.gz	S.c.brachyceros	Niger	W	No	brachyceros	2.66333	12.5253
AB43292672.diploid.raw.g.vcf.gz	intermediate	Central_African_Republic	Bamingui-Bangoran_NP	Yes	Intermediate	20.2333	8.18333
AB43292673.diploid.raw.g.vcf.gz	intermediate	Central_African_Republic	Bamingui-Bangoran_NP	Yes	Intermediate	20.2333	8.18333
AB43292660.diploid.raw.g.vcf.gz	intermediate	Central_African_Republic	Manovo-Gounda-St-Floris_NP	Yes	Intermediate	21.5	8.5
AB43292683.diploid.raw.g.vcf.gz	intermediate	Central_African_Republic	NGotto-Kindo	Yes	Intermediate	17.2695	3.90523
AB43292682.diploid.raw.g.vcf.gz	intermediate	Central_African_Republic	NGotto-Poutem	Yes	Intermediate	17.2695	3.90523
AB43292659.diploid.raw.g.vcf.gz	intermediate	Central_African_Republic	Sangba	Yes	Intermediate	20.4111	7.57567
AB43066215.diploid.raw.g.vcf.gz	S.c.caffer	Mozambique	marromeu	Yes	Moz	35.9453	-18.2908
AB43066213.diploid.raw.g.vcf.gz	S.c.caffer	Mozambique	marromeu	Yes	Moz	35.9453	-18.2908
AB43066211.diploid.raw.g.vcf.gz	S.c.caffer	Mozambique	marromeu	Yes	Moz	35.9453	-18.2908
AB42156773.diploid.raw.g.vcf.gz	S.c.caffer	Mozambique	Niassa	Yes	Moz	37.6689	-12.1431
AB43066201.diploid.raw.g.vcf.gz	S.c.caffer	Mozambique	Niassa	Yes	Moz	37.6689	-12.1431
AB43066198.diploid.raw.g.vcf.gz	S.c.caffer	Mozambique	Niassa	Yes	Moz	37.6689	-12.1431
AB430_68205.diploid.raw.g.vcf.gz	S.c.caffer	Mozambique	Niassa	Yes	Moz	37.6689	-12.1431
AB42156771.diploid.raw.g.vcf.gz	S.c.caffer	Mozambique	Niassa	Yes	Moz	37.6689	-12.1431
AB42156778.diploid.raw.g.vcf.gz	S.c.caffer	Mozambique	Niassa	Yes	Moz	37.6689	-12.1431
AB42156776.diploid.raw.g.vcf.gz	S.c.caffer	Mozambique	Niassa	Yes	Moz	37.6689	-12.1431
AB42156770.diploid.raw.g.vcf.gz	S.c.caffer	Mozambique	Niassa	Yes	Moz	37.6689	-12.1431
AB428_84405.diploid.raw.g.vcf.gz	S.c.caffer	Mozambique	marromeu	No	Moz	35.9453	-18.2908
AB42684406.diploid.raw.g.vcf.gz	S.c.caffer	Mozambique	marromeu	No	Moz	35.9453	-18.2908
AB42684410.diploid.raw.g.vcf.gz	S.c.caffer	Mozambique	marromeu	No	Moz	35.9453	-18.2908
AB42684413.diploid.raw.g.vcf.gz	S.c.caffer	Mozambique	marromeu	No	Moz	35.9453	-18.2908
AB42684408.diploid.raw.g.vcf.gz	S.c.caffer	Mozambique	marromeu	No	Moz	35.9453	-18.2908
AB42684407.diploid.raw.g.vcf.gz	S.c.caffer	Mozambique	marromeu	No	Moz	35.9453	-18.2908
AB43066217.diploid.raw.g.vcf.gz	S.c.caffer	Mozambique	marromeu	No	Moz	35.9453	-18.2908
AB43066202.diploid.raw.g.vcf.gz	S.c.caffer	Mozambique	Niassa	No	Moz	37.6689	-12.1431
AB42156772.diploid.raw.g.vcf.gz	S.c.caffer	Mozambique	Niassa	No	Moz	37.6689	-12.1431
AB43066288.diploid.raw.g.vcf.gz	S.c.nanus	Gabon	Lekedi	Yes	nanus	13.1743	-1.47873
AB43066286.diploid.raw.g.vcf.gz	S.c.nanus	Gabon	Lekedi	Yes	nanus	13.1743	-1.47873
AB43066291.diploid.raw.g.vcf.gz	S.c.nanus	Gabon	Lekedi	No	nanus	13.1743	-1.47873
AB43066284.diploid.raw.g.vcf.gz	S.c.nanus	Gabon	Lekedi	No	nanus	13.1743	-1.47873
AB43066290.diploid.raw.g.vcf.gz	S.c.nanus	Gabon	Lekedi	No	nanus	13.1743	-1.47873
AB43066285.diploid.raw.g.vcf.gz	S.c.nanus	Gabon	Lekedi	No	nanus	13.1743	-1.47873
AB43066289.diploid.raw.g.vcf.gz	S.c.nanus	Gabon	Lekedi	No	nanus	13.1743	-1.47873
OPB2.diploid.raw.g.vcf.gz	S.c.caffer	Kenya	Ol_Pejeta_Reserve	Yes	TanKen	37	0
OPB9.diploid.raw.g.vcf.gz	S.c.caffer	Kenya	Ol_Pejeta_Reserve	Yes	TanKen	37	0
OPB7.diploid.raw.g.vcf.gz	S.c.caffer	Kenya	Ol_Pejeta_Reserve	Yes	TanKen	37	0
OPB6.diploid.raw.g.vcf.gz	S.c.caffer	Kenya	Ol_Pejeta_Reserve	Yes	TanKen	37	0
OPB10.diploid.raw.g.vcf.gz	S.c.caffer	Kenya	Ol_Pejeta_Reserve	Yes	TanKen	37	0
OPB1.diploid.raw.g.vcf.gz	S.c.caffer	Kenya	Ol_Pejeta_Reserve	Yes	TanKen	37	0
OPB3.diploid.raw.g.vcf.gz	S.c.caffer	Kenya	Ol_Pejeta_Reserve	Yes	TanKen	37	0
OPB5.diploid.raw.g.vcf.gz	S.c.caffer	Kenya	Ol_Pejeta_Reserve	Yes	TanKen	37	0
OPB4.diploid.raw.g.vcf.gz	S.c.caffer	Kenya	Ol_Pejeta_Reserve	Yes	TanKen	37	0
OPB8.diploid.raw.g.vcf.gz	S.c.caffer	Kenya	Ol_Pejeta_Reserve	Yes	TanKen	37	0
OPB11.diploid.raw.g.vcf.gz	S.c.caffer	Kenya	Ol_Pejeta_Reserve	Yes	TanKen	37	0
OPB12.diploid.raw.g.vcf.gz	S.c.caffer	Kenya	Ol_Pejeta_Reserve	No	TanKen	37	0
SCA2423.diploid.raw.g.vcf.gz	S.c.caffer	Tanzania	Arusha_NP	Yes	TanKen	36.8333	-3.25
SCA2431.diploid.raw.g.vcf.gz	S.c.caffer	Tanzania	Arusha_NP	Yes	TanKen	36.8333	-3.25
SCA2403.diploid.raw.g.vcf.gz	S.c.caffer	Tanzania	Arusha_NP	Yes	TanKen	36.8333	-3.25
SCA2413.diploid.raw.g.vcf.gz	S.c.caffer	Tanzania	Arusha_NP	Yes	TanKen	36.8333	-3.25
SCA2411.diploid.raw.g.vcf.gz	S.c.caffer	Tanzania	Arusha_NP	Yes	TanKen	36.8333	-3.25
SCA2427.diploid.raw.g.vcf.gz	S.c.caffer	Tanzania	Arusha_NP	Yes	TanKen	36.8333	-3.25
SCA2401.diploid.raw.g.vcf.gz	S.c.caffer	Tanzania	Arusha_NP	Yes	TanKen	36.8333	-3.25
SCA2417.diploid.raw.g.vcf.gz	S.c.caffer	Tanzania	Arusha_NP	Yes	TanKen	36.8333	-3.25
SCA2419.diploid.raw.g.vcf.gz	S.c.caffer	Tanzania	Arusha_NP	Yes	TanKen	36.8333	-3.25
SCA1855.diploid.raw.g.vcf.gz	S.c.caffer	Tanzania	Ngorongoro_CA	Yes	TanKen	35.5667	-3.18333
SCA1845.diploid.raw.g.vcf.gz	S.c.caffer	Tanzania	Ngorongoro_CA	Yes	TanKen	35.5667	-3.18333
SCA1839.diploid.raw.g.vcf.gz	S.c.caffer	Tanzania	Ngorongoro_CA	Yes	TanKen	35.5667	-3.18333
SCA1847.diploid.raw.g.vcf.gz	S.c.caffer	Tanzania	Ngorongoro_CA	Yes	TanKen	35.5667	-3.18333
SCA1831.diploid.raw.g.vcf.gz	S.c.caffer	Tanzania	Ngorongoro_CA	Yes	TanKen	35.5667	-3.18333
SCA1857.diploid.raw.g.vcf.gz	S.c.caffer	Tanzania	Ngorongoro_CA	Yes	TanKen	35.5667	-3.18333
SCA1827.diploid.raw.g.vcf.gz	S.c.caffer	Tanzania	Ngorongoro_CA	Yes	TanKen	35.5667	-3.18333
SCA1861.diploid.raw.g.vcf.gz	S.c.caffer	Tanzania	Ngorongoro_CA	Yes	TanKen	35.5667	-3.18333
SCA1829.diploid.raw.g.vcf.gz	S.c.caffer	Tanzania	Ngorongoro_CA	Yes	TanKen	35.5667	-3.18333
SCA1823.diploid.raw.g.vcf.gz	S.c.caffer	Tanzania	Ngorongoro_CA	Yes	TanKen	35.5667	-3.18333
SCA1863.diploid.raw.g.vcf.gz	S.c.caffer	Tanzania	Ngorongoro_CA	Yes	TanKen	35.5667	-3.18333
SCA1865.diploid.raw.g.vcf.gz	S.c.caffer	Tanzania	Ngorongoro_CA	Yes	TanKen	35.5667	-3.18333
SCA1853.diploid.raw.g.vcf.gz	S.c.caffer	Tanzania	Ngorongoro_CA	Yes	TanKen	35.5667	-3.18333
SCA1835.diploid.raw.g.vcf.gz	S.c.caffer	Tanzania	Ngorongoro_CA	Yes	TanKen	35.5667	-3.18333
SCA1849.diploid.raw.g.vcf.gz	S.c.caffer	Tanzania	Ngorongoro_CA	Yes	TanKen	35.5667	-3.18333
SCA1785.diploid.raw.g.vcf.gz	S.c.caffer	Tanzania	Serengeti_NP	Yes	TanKen	34.5667	-2.33333
SCA1779.diploid.raw.g.vcf.gz	S.c.caffer	Tanzania	Serengeti_NP	Yes	TanKen	34.5667	-2.33333
SCA1767.diploid.raw.g.vcf.gz	S.c.caffer	Tanzania	Serengeti_NP	Yes	TanKen	34.5667	-2.33333
SCA1765.diploid.raw.g.vcf.gz	S.c.caffer	Tanzania	Serengeti_NP	Yes	TanKen	34.5667	-2.33333
SCA1753.diploid.raw.g.vcf.gz	S.c.caffer	Tanzania	Serengeti_NP	Yes	TanKen	34.5667	-2.33333
SCA1777.diploid.raw.g.vcf.gz	S.c.caffer	Tanzania	Serengeti_NP	Yes	TanKen	34.5667	-2.33333
SCA1773.diploid.raw.g.vcf.gz	S.c.caffer	Tanzania	Serengeti_NP	Yes	TanKen	34.5667	-2.33333
SCA1755.diploid.raw.g.vcf.gz	S.c.caffer	Tanzania	Serengeti_NP	Yes	TanKen	34.5667	-2.33333
SCA1751.diploid.raw.g.vcf.gz	S.c.caffer	Tanzania	Serengeti_NP	Yes	TanKen	34.5667	-2.33333
SCA1757.diploid.raw.g.vcf.gz	S.c.caffer	Tanzania	Serengeti_NP	Yes	TanKen	34.5667	-2.33333
SCA1783.diploid.raw.g.vcf.gz	S.c.caffer	Tanzania	Serengeti_NP	Yes	TanKen	34.5667	-2.33333
SCA1781.diploid.raw.g.vcf.gz	S.c.caffer	Tanzania	Serengeti_NP	Yes	TanKen	34.5667	-2.33333
SCA1771.diploid.raw.g.vcf.gz	S.c.caffer	Tanzania	Serengeti_NP	Yes	TanKen	34.5667	-2.33333
SCA1747.diploid.raw.g.vcf.gz	S.c.caffer	Tanzania	Serengeti_NP	Yes	TanKen	34.5667	-2.33333
SCA2365.diploid.raw.g.vcf.gz	S.c.caffer	Tanzania	Tarangire_NP	Yes	TanKen	36	-4
SCA2371.diploid.raw.g.vcf.gz	S.c.caffer	Tanzania	Tarangire_NP	Yes	TanKen	36	-4
SCA2369.diploid.raw.g.vcf.gz	S.c.caffer	Tanzania	Tarangire_NP	Yes	TanKen	36	-4
SCA2357.diploid.raw.g.vcf.gz	S.c.caffer	Tanzania	Tarangire_NP	Yes	TanKen	36	-4
SCA2363.diploid.raw.g.vcf.gz	S.c.caffer	Tanzania	Tarangire_NP	Yes	TanKen	36	-4
SCA2355.diploid.raw.g.vcf.gz	S.c.caffer	Tanzania	Tarangire_NP	Yes	TanKen	36	-4
SCA2359.diploid.raw.g.vcf.gz	S.c.caffer	Tanzania	Tarangire_NP	Yes	TanKen	36	-4
SCA2361.diploid.raw.g.vcf.gz	S.c.caffer	Tanzania	Tarangire_NP	Yes	TanKen	36	-4
SCA2367.diploid.raw.g.vcf.gz	S.c.caffer	Tanzania	Tarangire_NP	Yes	TanKen	36	-4
SCA2377.diploid.raw.g.vcf.gz	S.c.caffer	Tanzania	Tarangire_NP	Yes	TanKen	36	-4
SCA2407.diploid.raw.g.vcf.gz	S.c.caffer	Tanzania	Arusha_NP	No	TanKen	36.8333	-3.25
SCA1761.diploid.raw.g.vcf.gz	S.c.caffer	Tanzania	Serengeti_NP	No	TanKen	34.5667	-2.33333
KVNP09.diploid.raw.g.vcf.gz	S.c.caffer	Uganda	Kidrepo	Yes	Uganda	33.85	3.9
KVNP30.diploid.raw.g.vcf.gz	S.c.caffer	Uganda	Kidrepo	Yes	Uganda	33.85	3.9
KVNP31.diploid.raw.g.vcf.gz	S.c.caffer	Uganda	Kidrepo	Yes	Uganda	33.85	3.9
KVNP_17.diploid.raw.g.vcf.gz	S.c.caffer	Uganda	Kidrepo	Yes	Uganda	33.85	3.9
KVNP24.diploid.raw.g.vcf.gz	S.c.caffer	Uganda	Kidrepo	Yes	Uganda	33.85	3.9
KVNP20.diploid.raw.g.vcf.gz	S.c.caffer	Uganda	Kidrepo	Yes	Uganda	33.85	3.9
KVNP33.diploid.raw.g.vcf.gz	S.c.caffer	Uganda	Kidrepo	Yes	Uganda	33.85	3.9
KVNP_01.diploid.raw.g.vcf.gz	S.c.caffer	Uganda	Kidrepo	Yes	Uganda	33.85	3.9
KVNP12.diploid.raw.g.vcf.gz	S.c.caffer	Uganda	Kidrepo	Yes	Uganda	33.85	3.9
KVNP03.diploid.raw.g.vcf.gz	S.c.caffer	Uganda	Kidrepo	Yes	Uganda	33.85	3.9
KVNP07.diploid.raw.g.vcf.gz	S.c.caffer	Uganda	Kidrepo	Yes	Uganda	33.85	3.9
KVNP_02.diploid.raw.g.vcf.gz	S.c.caffer	Uganda	Kidrepo	Yes	Uganda	33.85	3.9
KVNP_32.diploid.raw.g.vcf.gz	S.c.caffer	Uganda	Kidrepo	Yes	Uganda	33.85	3.9
KVNP_BUFF_26.diploid.raw.g.vcf.gz	S.c.caffer	Uganda	Kidrepo	Yes	Uganda	33.85	3.9
KVNP16.diploid.raw.g.vcf.gz	S.c.caffer	Uganda	Kidrepo	Yes	Uganda	33.85	3.9
KVNP21.diploid.raw.g.vcf.gz	S.c.caffer	Uganda	Kidrepo	Yes	Uganda	33.85	3.9
KVNP_BUFF_15.diploid.raw.g.vcf.gz	S.c.caffer	Uganda	Kidrepo	Yes	Uganda	33.85	3.9
KVNP_08.diploid.raw.g.vcf.gz	S.c.caffer	Uganda	Kidrepo	Yes	Uganda	33.85	3.9
KVNP_BUFF_22.diploid.raw.g.vcf.gz	S.c.caffer	Uganda	Kidrepo	Yes	Uganda	33.85	3.9
MFNP_01.diploid.raw.g.vcf.gz	S.c.caffer	Uganda	Murchison_Falls	Yes	Uganda	31.8167	2.3667
MFNP_11.diploid.raw.g.vcf.gz	S.c.caffer	Uganda	Murchison_Falls	Yes	Uganda	31.8167	2.3667
MFNP_07.diploid.raw.g.vcf.gz	S.c.caffer	Uganda	Murchison_Falls	Yes	Uganda	31.8167	2.3667
MFNP20.diploid.raw.g.vcf.gz	S.c.caffer	Uganda	Murchison_Falls	Yes	Uganda	31.8167	2.3667
MFNP09.diploid.raw.g.vcf.gz	S.c.caffer	Uganda	Murchison_Falls	Yes	Uganda	31.8167	2.3667
MFNP05.diploid.raw.g.vcf.gz	S.c.caffer	Uganda	Murchison_Falls	Yes	Uganda	31.8167	2.3667
MFNP15.diploid.raw.g.vcf.gz	S.c.caffer	Uganda	Murchison_Falls	Yes	Uganda	31.8167	2.3667
MFNP_BUFF_12.diploid.raw.g.vcf.gz	S.c.caffer	Uganda	Murchison_Falls	Yes	Uganda	31.8167	2.3667
KVNP_28.diploid.raw.g.vcf.gz	S.c.caffer	Uganda	Kidrepo	No	Uganda	33.85	3.9
KVNP_28.diploid.raw.g.vcf.gz	S.c.caffer	Uganda	Kidrepo	No	Uganda	33.85	3.9
KVNP_28.diploid.raw.g.vcf.gz	S.c.caffer	Uganda	Kidrepo	No	Uganda	33.85	3.9
AB432_92640.diploid.raw.g.vcf.gz	S.c.caffer	South_Africa	Umfolozi	Yes	Umfolozi	31.9519	-28.2486
3AFS_69.diploid.raw.g.vcf.gz	S.c.caffer	South_Africa	Umfolozi	Yes	Umfolozi	31.9519	-28.2486
AB42742006.diploid.raw.g.vcf.gz	S.c.caffer	South_Africa	Umfolozi	Yes	Umfolozi	31.9519	-28.2486
3AFS_7.diploid.raw.g.vcf.gz	S.c.caffer	South_Africa	Umfolozi	Yes	Umfolozi	31.9519	-28.2486
AB42742100.diploid.raw.g.vcf.gz	S.c.caffer	South_Africa	Umfolozi	Yes	Umfolozi	31.9519	-28.2486
AB42742075.diploid.raw.g.vcf.gz	S.c.caffer	South_Africa	Umfolozi	Yes	Umfolozi	31.9519	-28.2486
AB42742044.diploid.raw.g.vcf.gz	S.c.caffer	South_Africa	Umfolozi	No	Umfolozi	31.9519	-28.2486
3AFS_75.diploid.raw.g.vcf.gz	S.c.caffer	South_Africa	Umfolozi	No	Umfolozi	31.9519	-28.2486
AB42156807.diploid.raw.g.vcf.gz	S.c.caffer	Botswana	chobe	Yes	ZimBots	24.7	-18.41
AB42156814.diploid.raw.g.vcf.gz	S.c.caffer	Botswana	chobe	Yes	ZimBots	24.7	-18.41
AB42156812.diploid.raw.g.vcf.gz	S.c.caffer	Botswana	chobe	Yes	ZimBots	24.7	-18.41
AB42156813.diploid.raw.g.vcf.gz	S.c.caffer	Botswana	chobe	Yes	ZimBots	24.7	-18.41
AB42156811.diploid.raw.g.vcf.gz	S.c.caffer	Botswana	chobe	Yes	ZimBots	24.7	-18.41
AB42156810.diploid.raw.g.vcf.gz	S.c.caffer	Botswana	chobe	Yes	ZimBots	24.7	-18.41
AB42156808.diploid.raw.g.vcf.gz	S.c.caffer	Botswana	chobe	Yes	ZimBots	24.7	-18.41
AB42156809.diploid.raw.g.vcf.gz	S.c.caffer	Botswana	chobe	Yes	ZimBots	24.7	-18.41
AB42156820.diploid.raw.g.vcf.gz	S.c.caffer	Botswana	okavango_delta	Yes	ZimBots	22.9	-19.2833
AB42156824.diploid.raw.g.vcf.gz	S.c.caffer	Botswana	okavango_delta	Yes	ZimBots	22.9	-19.2833
AB42156825.diploid.raw.g.vcf.gz	S.c.caffer	Botswana	okavango_delta	Yes	ZimBots	22.9	-19.2833
AB42156819.diploid.raw.g.vcf.gz	S.c.caffer	Botswana	okavango_delta	Yes	ZimBots	22.9	-19.2833
AB42156826.diploid.raw.g.vcf.gz	S.c.caffer	Botswana	okavango_delta	Yes	ZimBots	22.9	-19.2833
AB42156821.diploid.raw.g.vcf.gz	S.c.caffer	Botswana	okavango_delta	Yes	ZimBots	22.9	-19.2833
AB42156818.diploid.raw.g.vcf.gz	S.c.caffer	Botswana	okavango_delta	Yes	ZimBots	22.9	-19.2833
AB42156816.diploid.raw.g.vcf.gz	S.c.caffer	Botswana	chobe	No	ZimBots	24.7	-18.41
AB42156822.diploid.raw.g.vcf.gz	S.c.caffer	Botswana	okavango_delta	No	ZimBots	22.9	-19.2833
AB42684427.diploid.raw.g.vcf.gz	S.c.caffer	Zimbabwe	gonarezhou_south	Yes	ZimBots	31.6667	-21.6667
AB42684432.diploid.raw.g.vcf.gz	S.c.caffer	Zimbabwe	gonarezhou_south	Yes	ZimBots	31.6667	-21.6667
AB42684438.diploid.raw.g.vcf.gz	S.c.caffer	Zimbabwe	gonarezhou_south	Yes	ZimBots	31.6667	-21.6667
AB43066278.diploid.raw.g.vcf.gz	S.c.caffer	Zimbabwe	gonarezhou_south	Yes	ZimBots	31.6667	-21.6667
AB42684423.diploid.raw.g.vcf.gz	S.c.caffer	Zimbabwe	gonarezhou_south	Yes	ZimBots	31.6667	-21.6667
AB42684497.diploid.raw.g.vcf.gz	S.c.caffer	Zimbabwe	crooks_corner	Yes	ZimBots	31.3865	-22.5107
AB43163748.diploid.raw.g.vcf.gz	S.c.caffer	Zimbabwe	crooks_corner	Yes	ZimBots	31.3865	-22.5107
AB42684496.diploid.raw.g.vcf.gz	S.c.caffer	Zimbabwe	crooks_corner	Yes	ZimBots	31.3865	-22.5107
AB43163753.diploid.raw.g.vcf.gz	S.c.caffer	Zimbabwe	crooks_corner	Yes	ZimBots	31.3865	-22.5107
AB43163751.diploid.raw.g.vcf.gz	S.c.caffer	Zimbabwe	crooks_corner	Yes	ZimBots	31.3865	-22.5107
AB42684495.diploid.raw.g.vcf.gz	S.c.caffer	Zimbabwe	crooks_corner	Yes	ZimBots	31.3865	-22.5107
AB43163750.diploid.raw.g.vcf.gz	S.c.caffer	Zimbabwe	crooks_corner	Yes	ZimBots	31.3865	-22.5107
ZIM85.diploid.raw.g.vcf.gz	S.c.caffer	Zimbabwe	gonarezhou_north	No	ZimBots	31.6667	-21.6667
AB43163747.diploid.raw.g.vcf.gz	S.c.caffer	Zimbabwe	crooks_corner	No	ZimBots	31.3865	-22.5107
AB43163749.diploid.raw.g.vcf.gz	S.c.caffer	Zimbabwe	crooks_corner	No	ZimBots	31.3865	-22.5107
*	0.0625 relatedness, 0.2 missingness
**	latitude/longitude is central point of respective conservation area
