## Supplementary Table 3 for "Continent-wide genomic analysis of the African buffalo (*Syncerus caffer*)"

### Sheet: Sheet1
Pop1	Pop2	Distance (km)	Fst
aequinoctialis	brachyceros	2210	0.0509
aequinoctialis	Intermediate	475	0.0113
aequinoctialis	Moz	3412	0.118
aequinoctialis	nanus	1513	0.117
aequinoctialis	TanKen	2294	0.0923
aequinoctialis	Uganda	1643	0.0653
aequinoctialis	Umfolozi	4487	0.201
aequinoctialis	ZimBots	3600	0.11
brachyceros	Intermediate	2258	0.0402
brachyceros	Moz	5100	0.16
brachyceros	nanus	2119	0.12
brachyceros	TanKen	4329	0.138
brachyceros	Uganda	3781	0.105
brachyceros	Umfolozi	5673	0.239
brachyceros	ZimBots	4820	0.152
Intermediate	Moz	3111	0.116
Intermediate	nanus	1114	0.104
Intermediate	TanKen	2129	0.0901
Intermediate	Uganda	1568	0.0612
Intermediate	Umfolozi	4097	0.2
Intermediate	ZimBots	3209	0.107
Moz	nanus	3032	0.232
Moz	TanKen	1421	0.0497
Moz	Uganda	2100	0.0749
Moz	Umfolozi	1535	0.138
Moz	ZimBots	1154	0.0381
nanus	TanKen	2546	0.208
nanus	Uganda	2248	0.174
nanus	Umfolozi	3587	0.311
nanus	ZimBots	2719	0.222
TanKen	Uganda	751	0.0411
TanKen	Umfolozi	2894	0.152
TanKen	ZimBots	2228	0.052
Uganda	Umfolozi	3496	0.169
Uganda	ZimBots	2735	0.0719
Umfolozi	ZimBots	957	0.0987
