## Supplementary Table 4 for "Continent-wide genomic analysis of the African buffalo (*Syncerus caffer*)"

### Sheet: Sheet1
	A. buffalo XPEHH results						A. buffalo Relate results				In selection peak in other species
geneIDs	seqnames	start	end	width	strand	Comp	pop	Contig	position	P	xpehhWB	xpclrWB	xpehhCow	xpclrCow					Group	NCBI link	Gene Name	Immune related?
NANP	Contig211	6085106	6318646	233541	*	aequinoctialis_umfolozi, umfolozi_intermediate	tanKen	Contig211	6328781	3.28292e-08	0	0	1	1	1	1	4	2	Detected in both XPEHH AND PR African Buffalo results	View info at Gene Cards	N-acetylneuraminic acid phosphatase	Y (e.g. see https://www.ncbi.nlm.nih.gov/pmc/articles/PMC5873920/)
LOC102403370	Contig225	49895356	50034105	138750	*	umfolozi_intermediate	tanKen	Contig225	49968219	1.11012e-09	1	0	0	0	1	1	3	2		View info at NCBI	myeloid-associated differentiation marker-like
LOC102403696	Contig225	49895356	50034105	138750	*	umfolozi_intermediate	zimBots	Contig225	50023052	1.97556e-08	1	0	0	0	1	1	3	2		View info at NCBI	myeloid-associated differentiation marker-like
LOC102403696	Contig225	49895356	50034105	138750	*	umfolozi_intermediate	tanKen	Contig225	49968219	1.11012e-09	1	0	0	0	1	1	3	2		View info at NCBI	myeloid-associated differentiation marker-like
LOC102403696	Contig225	49895356	50034105	138750	*	umfolozi_intermediate	tanKen	Contig225	50023052	1.23521e-09	1	0	0	0	1	1	3	2		View info at NCBI	myeloid-associated differentiation marker-like
LOC102396916	Contig187	30221043	30430999	209957	*	aequinoctialis_umfolozi, umfolozi_intermediate	tanKen	Contig187	30269440	3.66826e-10	0	1	0	0	1	1	3	2		View info at NCBI	tyrosine-protein phosphatase non-receptor type substrate 1-like	Y (linked to Cytokine Signaling in Immune system according to Reactome)
LOC102396916	Contig187	30221043	30430999	209957	*	aequinoctialis_umfolozi, umfolozi_intermediate	uganda	Contig187	30271247	1.03786e-10	0	1	0	0	1	1	3	2		View info at NCBI	tyrosine-protein phosphatase non-receptor type substrate 1-like	Y (linked to Cytokine Signaling in Immune system according to Reactome)
LOC112577699	Contig111	11218871	11516746	297876	*	umfolozi_intermediate	tanKen	Contig111	11341270	5.89522e-12	0	0	0	0	1	1	2	2		View info at NCBI	T cell receptor beta variable 5-1-like	Y
LOC112578046	Contig245	24233612	24291252	57641	*	umfolozi_intermediate	tanKen	Contig245	24262340	2.56933e-09	0	0	0	0	1	1	2	2		View info at NCBI	uncharacterized
TRIM26	Contig42	2009462	2068354	58893	*	aequinoctialis_umfolozi, umfolozi_intermediate	tanKen	Contig42	2025387	1.12243e-09	0	0	0	0	1	1	2	2		View info at Gene Cards	tripartite motif containing 26	Y (locates to MHC, also see e.g. https://royalsocietypublishing.org/doi/10.1098/rspb.2016.1602)
LOC112579843	Contig42	2009462	2068354	58893	*	aequinoctialis_umfolozi, umfolozi_intermediate	tanKen	Contig42	2025387	1.12243e-09	0	0	0	0	1	1	2	2		View info at NCBI	uncharacterized
LOC112580422	Contig79	58170580	58558062	387483	*	aequinoctialis_tanKen, aequinoctialis_uganda, aequinoctialis_umfolozi, umfolozi_intermediate	tanKen	Contig79	58261087	1.23521e-09	0	0	0	0	1	1	2	2		View info at NCBI	zinc finger protein 345-like
LOC102402296	Contig79	60360262	60452119	91858	*	umfolozi_intermediate	tanKen	Contig79	60367765	1.9399e-08	0	0	0	0	1	1	2	2		View info at NCBI	putative killer cell immunoglobulin-like receptor like protein KIR3DP1	Y
FILIP1	Contig9	15051208	15282873	231666	*	aequinoctialis_umfolozi, umfolozi_intermediate, intermediate_mozambique	tanKen	Contig9	15095774	2.56933e-09	0	0	0	0	1	1	2	2		View info at Gene Cards	filamin A interacting protein 1
LOC102395821	Contig125	9520607	9627403	106797	*	brachyceros_intermediate	NA	NA	NA	NA	1	1	0	0	1	0	3	1	Detected in either XPEHH OR PR African Buffalo results. AND in BOTH metrics of W.Buffalo or cow	View info at NCBI
LOC102395504	Contig125	9520607	9627403	106797	*	brachyceros_intermediate	NA	NA	NA	NA	1	1	0	0	1	0	3	1		View info at NCBI
LOC112579507	Contig125	9520607	9627403	106797	*	brachyceros_intermediate	NA	NA	NA	NA	1	1	0	0	1	0	3	1		View info at NCBI
LOC112579509	Contig125	9520607	9627403	106797	*	brachyceros_intermediate	NA	NA	NA	NA	1	1	0	0	1	0	3	1		View info at NCBI
KCNMA1	Contig109	12951075	12995244	44170	*	aequinoctialis_intermediate	NA	NA	NA	NA	0	0	1	1	1	0	3	1		View info at Gene Cards
KCNMA1	Contig109	12744184	12887843	143660	*	umfolozi_zimBots	NA	NA	NA	NA	0	0	1	1	1	0	3	1		View info at Gene Cards
MAST4	Contig14	59186655	59465209	278555	*	uganda_umfolozi, umfolozi_zimBots	NA	NA	NA	NA	0	0	1	1	1	0	3	1		View info at Gene Cards
MRPS31	Contig218	232255	309382	77128	*	aequinoctialis_intermediate	NA	NA	NA	NA	0	0	1	1	1	0	3	1		View info at Gene Cards
VWA2	NA	NA	NA	NA	NA	NA	tanKen	Contig74	17797907	1.72771e-08	0	0	1	1	0	1	3	1		View info at Gene Cards
AFAP1L2	NA	NA	NA	NA	NA	NA	tanKen	Contig74	17797907	1.72771e-08	0	0	1	1	0	1	3	1		View info at Gene Cards
EBF3	NA	NA	NA	NA	NA	NA	tanKen	Contig74	32506704	7.28165e-09	1	0	0	0	0	1	2	1	Detected in either XPEHH OR PR African Buffalo results. AND in ONE of the metrics of W.Buffalo or cow	View info at Gene Cards
AMBRA1	Contig125	37969937	38485304	515368	*	aequinoctialis_intermediate	NA	NA	NA	NA	0	1	0	0	1	0	2	1		View info at Gene Cards
LOC102394385	Contig127	17352891	17525466	172576	*	umfolozi_intermediate	NA	NA	NA	NA	0	1	0	0	1	0	2	1		View info at NCBI
LOC102395033	Contig127	17352891	17525466	172576	*	umfolozi_intermediate	NA	NA	NA	NA	0	1	0	0	1	0	2	1		View info at NCBI
ARNT2	Contig225	43335473	43460736	125264	*	zimBots_mozambique	NA	NA	NA	NA	0	1	0	0	1	0	2	1		View info at Gene Cards
LOC102414948	Contig38	110023357	110329724	306368	*	aequinoctialis_umfolozi	NA	NA	NA	NA	0	1	0	0	1	0	2	1		View info at NCBI
LOC112585489	Contig38	110023357	110329724	306368	*	aequinoctialis_umfolozi	NA	NA	NA	NA	0	1	0	0	1	0	2	1		View info at NCBI
LOC102397653	Contig38	110023357	110329724	306368	*	aequinoctialis_umfolozi	NA	NA	NA	NA	0	1	0	0	1	0	2	1		View info at NCBI
GIMAP4	Contig651	247003	300576	53574	*	aequinoctialis_intermediate	NA	NA	NA	NA	0	1	0	0	1	0	2	1		View info at Gene Cards
LOC112578476	NA	NA	NA	NA	NA	NA	tanKen	Contig245	40070823	4.89892e-15	0	1	0	0	0	1	2	1		View info at NCBI
LOC112578476	NA	NA	NA	NA	NA	NA	tanKen	Contig245	40052239	2.19013e-10	0	1	0	0	0	1	2	1		View info at NCBI
LOC112578476	NA	NA	NA	NA	NA	NA	tanKen	Contig245	40022299	4.45236e-10	0	1	0	0	0	1	2	1		View info at NCBI
LOC112578476	NA	NA	NA	NA	NA	NA	tanKen	Contig245	40072846	2.84643e-09	0	1	0	0	0	1	2	1		View info at NCBI
LOC112578476	NA	NA	NA	NA	NA	NA	uganda	Contig245	40070823	5.89318e-10	0	1	0	0	0	1	2	1		View info at NCBI
SPECC1	Contig127	9791372	10020803	229432	*	tanKen_zimBots, uganda_zimBots	NA	NA	NA	NA	0	0	0	1	1	0	2	1		View info at Gene Cards
COL27A1	Contig144	47455456	47548579	93124	*	aequinoctialis_tanKen, tanKen_brachyceros, tanKen_intermediate, tanKen_zimBots	NA	NA	NA	NA	0	0	0	1	1	0	2	1		View info at Gene Cards
RAD21L1	Contig187	23776725	23948719	171995	*	aequinoctialis_uganda	NA	NA	NA	NA	0	0	0	1	1	0	2	1		View info at Gene Cards
SNPH	Contig187	23776725	23948719	171995	*	aequinoctialis_uganda	NA	NA	NA	NA	0	0	0	1	1	0	2	1		View info at Gene Cards
YME1L1	Contig187	66368971	66440055	71085	*	aequinoctialis_umfolozi, umfolozi_intermediate	NA	NA	NA	NA	0	0	0	1	1	0	2	1		View info at Gene Cards
PDSS1	Contig187	66145619	66346701	201083	*	umfolozi_intermediate	NA	NA	NA	NA	0	0	0	1	1	0	2	1		View info at Gene Cards
ABI1	Contig187	66145619	66346701	201083	*	umfolozi_intermediate	NA	NA	NA	NA	0	0	0	1	1	0	2	1		View info at Gene Cards
ACBD5	Contig187	66145619	66346701	201083	*	umfolozi_intermediate	NA	NA	NA	NA	0	0	0	1	1	0	2	1		View info at Gene Cards
MASTL	Contig187	66145619	66346701	201083	*	umfolozi_intermediate	NA	NA	NA	NA	0	0	0	1	1	0	2	1		View info at Gene Cards
FBH1	Contig211	6085106	6318646	233541	*	aequinoctialis_umfolozi, umfolozi_intermediate	NA	NA	NA	NA	0	0	0	1	1	0	2	1		View info at Gene Cards
F2RL2	Contig33	15824128	15942751	118624	*	uganda_mozambique	NA	NA	NA	NA	0	0	0	1	1	0	2	1		View info at Gene Cards
ERICH1	Contig78	44908211	45470490	562280	*	tanKen_intermediate	NA	NA	NA	NA	0	0	0	1	1	0	2	1		View info at Gene Cards
ARFGEF3	Contig9	76214817	76299609	84793	*	intermediate_mozambique	NA	NA	NA	NA	0	0	0	1	1	0	2	1		View info at Gene Cards
BCKDHA	NA	NA	NA	NA	NA	NA	tanKen	Contig79	48721088	3.35127e-09	0	0	0	1	0	1	2	1		View info at Gene Cards
DMAC2	NA	NA	NA	NA	NA	NA	tanKen	Contig79	48721088	3.35127e-09	0	0	0	1	0	1	2	1		View info at Gene Cards
ERICH4	NA	NA	NA	NA	NA	NA	tanKen	Contig79	48721088	3.35127e-09	0	0	0	1	0	1	2	1		View info at Gene Cards
BCKDHA	NA	NA	NA	NA	NA	NA	uganda	Contig79	48721034	2.47685e-08	0	0	0	1	0	1	2	1		View info at Gene Cards
DMAC2	NA	NA	NA	NA	NA	NA	uganda	Contig79	48721034	2.47685e-08	0	0	0	1	0	1	2	1		View info at Gene Cards
ERICH4	NA	NA	NA	NA	NA	NA	uganda	Contig79	48721034	2.47685e-08	0	0	0	1	0	1	2	1		View info at Gene Cards
ATRN	NA	NA	NA	NA	NA	NA	uganda	Contig187	32306015	3.56582e-08	0	0	0	1	0	1	2	1		View info at Gene Cards
LOC102409921	Contig111	11218871	11516746	297876	*	umfolozi_intermediate	NA	NA	NA	NA	0	0	0	0	1	0	1	1		View info at NCBI
LOC102402338	Contig111	11218871	11516746	297876	*	umfolozi_intermediate	NA	NA	NA	NA	0	0	0	0	1	0	1	1		View info at NCBI
LOC102397810	Contig111	11218871	11516746	297876	*	umfolozi_intermediate	NA	NA	NA	NA	0	0	0	0	1	0	1	1		View info at NCBI
LOC112586558	Contig111	11218871	11516746	297876	*	umfolozi_intermediate	NA	NA	NA	NA	0	0	0	0	1	0	1	1		View info at NCBI
LOC112586621	Contig111	11218871	11516746	297876	*	umfolozi_intermediate	NA	NA	NA	NA	0	0	0	0	1	0	1	1		View info at NCBI
LOC112586606	Contig111	11218871	11516746	297876	*	umfolozi_intermediate	NA	NA	NA	NA	0	0	0	0	1	0	1	1		View info at NCBI
LOC102400719	Contig111	11218871	11516746	297876	*	umfolozi_intermediate	NA	NA	NA	NA	0	0	0	0	1	0	1	1		View info at NCBI
LOC112582868	Contig111	11218871	11516746	297876	*	umfolozi_intermediate	NA	NA	NA	NA	0	0	0	0	1	0	1	1		View info at NCBI
C16H11orf49	Contig125	37969937	38485304	515368	*	aequinoctialis_intermediate	NA	NA	NA	NA	0	0	0	0	1	0	1	1		View info at Gene Cards
LRP4	Contig125	37969937	38485304	515368	*	aequinoctialis_intermediate	NA	NA	NA	NA	0	0	0	0	1	0	1	1		View info at Gene Cards
LOC112579750	Contig125	37969937	38485304	515368	*	aequinoctialis_intermediate	NA	NA	NA	NA	0	0	0	0	1	0	1	1		View info at NCBI
ARHGAP1	Contig125	37969937	38485304	515368	*	aequinoctialis_intermediate	NA	NA	NA	NA	0	0	0	0	1	0	1	1		View info at Gene Cards
ATG13	Contig125	37969937	38485304	515368	*	aequinoctialis_intermediate	NA	NA	NA	NA	0	0	0	0	1	0	1	1		View info at Gene Cards
LOC102398379	Contig125	40540567	40635112	94546	*	umfolozi_intermediate	NA	NA	NA	NA	0	0	0	0	1	0	1	1		View info at NCBI
LOC112579426	Contig125	40540567	40635112	94546	*	umfolozi_intermediate	NA	NA	NA	NA	0	0	0	0	1	0	1	1		View info at NCBI
LOC102412279	Contig125	10645429	11115751	470323	*	umfolozi_intermediate	NA	NA	NA	NA	0	0	0	0	1	0	1	1		View info at NCBI
LOC102409407	Contig125	10645429	11115751	470323	*	umfolozi_intermediate	NA	NA	NA	NA	0	0	0	0	1	0	1	1		View info at NCBI
LOC102391102	Contig125	10645429	11115751	470323	*	umfolozi_intermediate	NA	NA	NA	NA	0	0	0	0	1	0	1	1		View info at NCBI
LOC112579350	Contig125	10645429	11115751	470323	*	umfolozi_intermediate	NA	NA	NA	NA	0	0	0	0	1	0	1	1		View info at NCBI
LOC112579477	Contig125	10645429	11115751	470323	*	umfolozi_intermediate	NA	NA	NA	NA	0	0	0	0	1	0	1	1		View info at NCBI
LOC102398060	Contig125	10645429	11115751	470323	*	umfolozi_intermediate	NA	NA	NA	NA	0	0	0	0	1	0	1	1		View info at NCBI
ALDH3A1	Contig127	9791372	10020803	229432	*	tanKen_zimBots, uganda_zimBots	NA	NA	NA	NA	0	0	0	0	1	0	1	1		View info at Gene Cards
ULK2	Contig127	9791372	10020803	229432	*	tanKen_zimBots, uganda_zimBots	NA	NA	NA	NA	0	0	0	0	1	0	1	1		View info at Gene Cards
LOC112583523	Contig127	17352891	17525466	172576	*	umfolozi_intermediate	NA	NA	NA	NA	0	0	0	0	1	0	1	1		View info at NCBI
LOC112583526	Contig127	17352891	17525466	172576	*	umfolozi_intermediate	NA	NA	NA	NA	0	0	0	0	1	0	1	1		View info at NCBI
LOC112583525	Contig127	17352891	17525466	172576	*	umfolozi_intermediate	NA	NA	NA	NA	0	0	0	0	1	0	1	1		View info at NCBI
LOC102410092	Contig13	38711785	38813364	101580	*	aequinoctialis_umfolozi, umfolozi_intermediate	NA	NA	NA	NA	0	0	0	0	1	0	1	1		View info at NCBI
FCGR2A	Contig13	38711785	38813364	101580	*	aequinoctialis_umfolozi, umfolozi_intermediate	NA	NA	NA	NA	0	0	0	0	1	0	1	1		View info at Gene Cards
LOC102415370	Contig13	30598683	30731146	132464	*	aequinoctialis_umfolozi, umfolozi_intermediate	NA	NA	NA	NA	0	0	0	0	1	0	1	1		View info at NCBI
LOC102411305	Contig13	30598683	30731146	132464	*	aequinoctialis_umfolozi, umfolozi_intermediate	NA	NA	NA	NA	0	0	0	0	1	0	1	1		View info at NCBI
LOC102414677	Contig13	30598683	30731146	132464	*	aequinoctialis_umfolozi, umfolozi_intermediate	NA	NA	NA	NA	0	0	0	0	1	0	1	1		View info at NCBI
LOC112581403	Contig13	30598683	30731146	132464	*	aequinoctialis_umfolozi, umfolozi_intermediate	NA	NA	NA	NA	0	0	0	0	1	0	1	1		View info at NCBI
GLRA1	Contig135	41561151	41639264	78114	*	tanKen_brachyceros, brachyceros_uganda, brachyceros_mozambique	NA	NA	NA	NA	0	0	0	0	1	0	1	1		View info at Gene Cards
G3BP1	Contig135	41561151	41639264	78114	*	tanKen_brachyceros, brachyceros_uganda, brachyceros_mozambique	NA	NA	NA	NA	0	0	0	0	1	0	1	1		View info at Gene Cards
ATOX1	Contig135	41561151	41639264	78114	*	tanKen_brachyceros, brachyceros_uganda, brachyceros_mozambique	NA	NA	NA	NA	0	0	0	0	1	0	1	1		View info at Gene Cards
LOC112586854	Contig135	36267152	36368569	101418	*	umfolozi_intermediate	NA	NA	NA	NA	0	0	0	0	1	0	1	1		View info at NCBI
CISD2	Contig140	94957419	95130098	172680	*	aequinoctialis_brachyceros	NA	NA	NA	NA	0	0	0	0	1	0	1	1		View info at Gene Cards
UBE2D3	Contig140	94957419	95130098	172680	*	aequinoctialis_brachyceros	NA	NA	NA	NA	0	0	0	0	1	0	1	1		View info at Gene Cards
NUP155	Contig14	35024788	35107209	82422	*	aequinoctialis_intermediate	NA	NA	NA	NA	0	0	0	0	1	0	1	1		View info at Gene Cards
CPLANE1	Contig14	35024788	35107209	82422	*	aequinoctialis_intermediate	NA	NA	NA	NA	0	0	0	0	1	0	1	1		View info at Gene Cards
ORM1	Contig144	47455456	47548579	93124	*	aequinoctialis_tanKen, tanKen_brachyceros, tanKen_intermediate, tanKen_zimBots	NA	NA	NA	NA	0	0	0	0	1	0	1	1		View info at Gene Cards
AKNA	Contig144	47455456	47548579	93124	*	aequinoctialis_tanKen, tanKen_brachyceros, tanKen_intermediate, tanKen_zimBots	NA	NA	NA	NA	0	0	0	0	1	0	1	1		View info at Gene Cards
LOC102393597	Contig144	18474250	18596641	122392	*	aequinoctialis_umfolozi, umfolozi_intermediate	NA	NA	NA	NA	0	0	0	0	1	0	1	1		View info at NCBI
LOC112582626	Contig144	14861233	15010910	149678	*	aequinoctialis_umfolozi, umfolozi_intermediate	NA	NA	NA	NA	0	0	0	0	1	0	1	1		View info at NCBI
LOC112583566	Contig144	37946468	38181678	235211	*	aequinoctialis_umfolozi, umfolozi_intermediate	NA	NA	NA	NA	0	0	0	0	1	0	1	1		View info at NCBI
LOC102405340	Contig144	37946468	38181678	235211	*	aequinoctialis_umfolozi, umfolozi_intermediate	NA	NA	NA	NA	0	0	0	0	1	0	1	1		View info at NCBI
RHOBTB2	Contig144	13994557	14055193	60637	*	umfolozi_intermediate	NA	NA	NA	NA	0	0	0	0	1	0	1	1		View info at Gene Cards
LOC102410395	Contig144	13994557	14055193	60637	*	umfolozi_intermediate	NA	NA	NA	NA	0	0	0	0	1	0	1	1		View info at NCBI
LOC102406070	Contig144	13994557	14055193	60637	*	umfolozi_intermediate	NA	NA	NA	NA	0	0	0	0	1	0	1	1		View info at NCBI
LOC112582706	Contig144	13994557	14055193	60637	*	umfolozi_intermediate	NA	NA	NA	NA	0	0	0	0	1	0	1	1		View info at NCBI
LOC112582707	Contig144	13994557	14055193	60637	*	umfolozi_intermediate	NA	NA	NA	NA	0	0	0	0	1	0	1	1		View info at NCBI
ADAM28	Contig144	16108974	16350952	241979	*	umfolozi_intermediate	NA	NA	NA	NA	0	0	0	0	1	0	1	1		View info at Gene Cards
ADAMDEC1	Contig144	16108974	16350952	241979	*	umfolozi_intermediate	NA	NA	NA	NA	0	0	0	0	1	0	1	1		View info at Gene Cards
EPB41L4B	Contig144	42689440	42774992	85553	*	umfolozi_zimBots	NA	NA	NA	NA	0	0	0	0	1	0	1	1		View info at Gene Cards
PTPN3	Contig144	42689440	42774992	85553	*	umfolozi_zimBots	NA	NA	NA	NA	0	0	0	0	1	0	1	1		View info at Gene Cards
BATF	Contig154	16428154	16640509	212356	*	aequinoctialis_umfolozi	NA	NA	NA	NA	0	0	0	0	1	0	1	1		View info at Gene Cards
JDP2	Contig154	16428154	16640509	212356	*	aequinoctialis_umfolozi	NA	NA	NA	NA	0	0	0	0	1	0	1	1		View info at Gene Cards
LOC102392610	Contig154	77914122	78066293	152172	*	aequinoctialis_umfolozi, umfolozi_intermediate	NA	NA	NA	NA	0	0	0	0	1	0	1	1		View info at NCBI
LOC112588015	Contig154	77914122	78066293	152172	*	aequinoctialis_umfolozi, umfolozi_intermediate	NA	NA	NA	NA	0	0	0	0	1	0	1	1		View info at NCBI
LOC102412695	Contig154	77914122	78066293	152172	*	aequinoctialis_umfolozi, umfolozi_intermediate	NA	NA	NA	NA	0	0	0	0	1	0	1	1		View info at NCBI
LOC102397172	Contig154	78157915	78378864	220950	*	aequinoctialis_umfolozi, umfolozi_intermediate	NA	NA	NA	NA	0	0	0	0	1	0	1	1		View info at NCBI
LOC102390982	Contig154	78157915	78378864	220950	*	aequinoctialis_umfolozi, umfolozi_intermediate	NA	NA	NA	NA	0	0	0	0	1	0	1	1		View info at NCBI
LOC102407263	Contig154	78157915	78378864	220950	*	aequinoctialis_umfolozi, umfolozi_intermediate	NA	NA	NA	NA	0	0	0	0	1	0	1	1		View info at NCBI
LOC102409211	Contig154	78157915	78378864	220950	*	aequinoctialis_umfolozi, umfolozi_intermediate	NA	NA	NA	NA	0	0	0	0	1	0	1	1		View info at NCBI
LOC102407909	Contig154	78157915	78378864	220950	*	aequinoctialis_umfolozi, umfolozi_intermediate	NA	NA	NA	NA	0	0	0	0	1	0	1	1		View info at NCBI
CGNL1	Contig154	50551495	50597743	46249	*	zimBots_mozambique	NA	NA	NA	NA	0	0	0	0	1	0	1	1		View info at Gene Cards
RC3H1	Contig156	566509	991260	424752	*	aequinoctialis_umfolozi, umfolozi_mozambique	NA	NA	NA	NA	0	0	0	0	1	0	1	1		View info at Gene Cards
SERPINC1	Contig156	566509	991260	424752	*	aequinoctialis_umfolozi, umfolozi_mozambique	NA	NA	NA	NA	0	0	0	0	1	0	1	1		View info at Gene Cards
ZBTB37	Contig156	566509	991260	424752	*	aequinoctialis_umfolozi, umfolozi_mozambique	NA	NA	NA	NA	0	0	0	0	1	0	1	1		View info at Gene Cards
LOC112585315	Contig156	566509	991260	424752	*	aequinoctialis_umfolozi, umfolozi_mozambique	NA	NA	NA	NA	0	0	0	0	1	0	1	1		View info at NCBI
LOC112585337	Contig156	566509	991260	424752	*	aequinoctialis_umfolozi, umfolozi_mozambique	NA	NA	NA	NA	0	0	0	0	1	0	1	1		View info at NCBI
LOC112585299	Contig156	566509	991260	424752	*	aequinoctialis_umfolozi, umfolozi_mozambique	NA	NA	NA	NA	0	0	0	0	1	0	1	1		View info at NCBI
LOC112585333	Contig156	566509	991260	424752	*	aequinoctialis_umfolozi, umfolozi_mozambique	NA	NA	NA	NA	0	0	0	0	1	0	1	1		View info at NCBI
LOC112585316	Contig156	566509	991260	424752	*	aequinoctialis_umfolozi, umfolozi_mozambique	NA	NA	NA	NA	0	0	0	0	1	0	1	1		View info at NCBI
LOC112585335	Contig156	566509	991260	424752	*	aequinoctialis_umfolozi, umfolozi_mozambique	NA	NA	NA	NA	0	0	0	0	1	0	1	1		View info at NCBI
LOC112585310	Contig156	566509	991260	424752	*	aequinoctialis_umfolozi, umfolozi_mozambique	NA	NA	NA	NA	0	0	0	0	1	0	1	1		View info at NCBI
LOC112585317	Contig156	566509	991260	424752	*	aequinoctialis_umfolozi, umfolozi_mozambique	NA	NA	NA	NA	0	0	0	0	1	0	1	1		View info at NCBI
LOC112585314	Contig156	566509	991260	424752	*	aequinoctialis_umfolozi, umfolozi_mozambique	NA	NA	NA	NA	0	0	0	0	1	0	1	1		View info at NCBI
LOC112585309	Contig156	566509	991260	424752	*	aequinoctialis_umfolozi, umfolozi_mozambique	NA	NA	NA	NA	0	0	0	0	1	0	1	1		View info at NCBI
DARS2	Contig156	566509	991260	424752	*	aequinoctialis_umfolozi, umfolozi_mozambique	NA	NA	NA	NA	0	0	0	0	1	0	1	1		View info at Gene Cards
CENPL	Contig156	566509	991260	424752	*	aequinoctialis_umfolozi, umfolozi_mozambique	NA	NA	NA	NA	0	0	0	0	1	0	1	1		View info at Gene Cards
TEX50	Contig156	566509	991260	424752	*	aequinoctialis_umfolozi, umfolozi_mozambique	NA	NA	NA	NA	0	0	0	0	1	0	1	1		View info at Gene Cards
SLC9C2	Contig156	566509	991260	424752	*	aequinoctialis_umfolozi, umfolozi_mozambique	NA	NA	NA	NA	0	0	0	0	1	0	1	1		View info at Gene Cards
LOC102389713	Contig187	23776725	23948719	171995	*	aequinoctialis_uganda	NA	NA	NA	NA	0	0	0	0	1	0	1	1		View info at NCBI
LOC112578756	Contig187	23776725	23948719	171995	*	aequinoctialis_uganda	NA	NA	NA	NA	0	0	0	0	1	0	1	1		View info at NCBI
SDCBP2	Contig187	23776725	23948719	171995	*	aequinoctialis_uganda	NA	NA	NA	NA	0	0	0	0	1	0	1	1		View info at Gene Cards
LOC112578757	Contig187	23776725	23948719	171995	*	aequinoctialis_uganda	NA	NA	NA	NA	0	0	0	0	1	0	1	1		View info at NCBI
LOC102397433	Contig225	49895356	50034105	138750	*	umfolozi_intermediate	NA	NA	NA	NA	0	0	0	0	1	0	1	1		View info at NCBI
SLC14A2	Contig292	17127436	17182581	55146	*	brachyceros_intermediate	NA	NA	NA	NA	0	0	0	0	1	0	1	1		View info at Gene Cards
LOC112584098	Contig327	5468469	5568010	99542	*	aequinoctialis_umfolozi	NA	NA	NA	NA	0	0	0	0	1	0	1	1		View info at NCBI
LOC112583819	Contig327	5468469	5568010	99542	*	aequinoctialis_umfolozi	NA	NA	NA	NA	0	0	0	0	1	0	1	1		View info at NCBI
LOC112584096	Contig327	5468469	5568010	99542	*	aequinoctialis_umfolozi	NA	NA	NA	NA	0	0	0	0	1	0	1	1		View info at NCBI
LOC112584097	Contig327	5468469	5568010	99542	*	aequinoctialis_umfolozi	NA	NA	NA	NA	0	0	0	0	1	0	1	1		View info at NCBI
LOC102415942	Contig38	110023357	110329724	306368	*	aequinoctialis_umfolozi	NA	NA	NA	NA	0	0	0	0	1	0	1	1		View info at NCBI
LOC102411507	Contig38	110023357	110329724	306368	*	aequinoctialis_umfolozi	NA	NA	NA	NA	0	0	0	0	1	0	1	1		View info at NCBI
LOC102391535	Contig38	110023357	110329724	306368	*	aequinoctialis_umfolozi	NA	NA	NA	NA	0	0	0	0	1	0	1	1		View info at NCBI
LOC112585491	Contig38	110023357	110329724	306368	*	aequinoctialis_umfolozi	NA	NA	NA	NA	0	0	0	0	1	0	1	1		View info at NCBI
LOC112585493	Contig38	110023357	110329724	306368	*	aequinoctialis_umfolozi	NA	NA	NA	NA	0	0	0	0	1	0	1	1		View info at NCBI
LOC112585752	Contig38	110023357	110329724	306368	*	aequinoctialis_umfolozi	NA	NA	NA	NA	0	0	0	0	1	0	1	1		View info at NCBI
LOC112580051	Contig40	2094987	2303471	208485	*	umfolozi_intermediate	NA	NA	NA	NA	0	0	0	0	1	0	1	1		View info at NCBI
LOC102411164	Contig42	23814605	23988435	173831	*	aequinoctialis_intermediate, intermediate_mozambique	NA	NA	NA	NA	0	0	0	0	1	0	1	1		View info at NCBI
PSMG4	Contig42	23814605	23988435	173831	*	aequinoctialis_intermediate, intermediate_mozambique	NA	NA	NA	NA	0	0	0	0	1	0	1	1		View info at Gene Cards
LOC102410916	Contig42	1785700	1882512	96813	*	aequinoctialis_umfolozi, umfolozi_intermediate	NA	NA	NA	NA	0	0	0	0	1	0	1	1		View info at NCBI
LOC112578038	Contig42	1785700	1882512	96813	*	aequinoctialis_umfolozi, umfolozi_intermediate	NA	NA	NA	NA	0	0	0	0	1	0	1	1		View info at NCBI
MS4A3	Contig460	3149579	3234231	84653	*	tanKen_mozambique, uganda_mozambique, zimBots_mozambique	NA	NA	NA	NA	0	0	0	0	1	0	1	1		View info at Gene Cards
SUGT1	Contig52	10625354	10836940	211587	*	umfolozi_intermediate	NA	NA	NA	NA	0	0	0	0	1	0	1	1		View info at Gene Cards
LOC112578502	Contig52	10625354	10836940	211587	*	umfolozi_intermediate	NA	NA	NA	NA	0	0	0	0	1	0	1	1		View info at NCBI
LOC112579133	Contig5	124299578	124414117	114540	*	brachyceros_intermediate	NA	NA	NA	NA	0	0	0	0	1	0	1	1		View info at NCBI
LOC112579081	Contig5	131969100	132198847	229748	*	tanKen_uganda, uganda_mozambique	NA	NA	NA	NA	0	0	0	0	1	0	1	1		View info at NCBI
CYHR1	Contig5	60252756	61196836	944081	*	uganda_umfolozi, umfolozi_intermediate, umfolozi_zimBots	NA	NA	NA	NA	0	0	0	0	1	0	1	1		View info at Gene Cards
LOC112579236	Contig5	60252756	61196836	944081	*	uganda_umfolozi, umfolozi_intermediate, umfolozi_zimBots	NA	NA	NA	NA	0	0	0	0	1	0	1	1		View info at NCBI
KIFC2	Contig5	60252756	61196836	944081	*	uganda_umfolozi, umfolozi_intermediate, umfolozi_zimBots	NA	NA	NA	NA	0	0	0	0	1	0	1	1		View info at Gene Cards
FOXH1	Contig5	60252756	61196836	944081	*	uganda_umfolozi, umfolozi_intermediate, umfolozi_zimBots	NA	NA	NA	NA	0	0	0	0	1	0	1	1		View info at Gene Cards
PPP1R16A	Contig5	60252756	61196836	944081	*	uganda_umfolozi, umfolozi_intermediate, umfolozi_zimBots	NA	NA	NA	NA	0	0	0	0	1	0	1	1		View info at Gene Cards
GPT	Contig5	60252756	61196836	944081	*	uganda_umfolozi, umfolozi_intermediate, umfolozi_zimBots	NA	NA	NA	NA	0	0	0	0	1	0	1	1		View info at Gene Cards
MFSD3	Contig5	60252756	61196836	944081	*	uganda_umfolozi, umfolozi_intermediate, umfolozi_zimBots	NA	NA	NA	NA	0	0	0	0	1	0	1	1		View info at Gene Cards
LRRC14	Contig5	60252756	61196836	944081	*	uganda_umfolozi, umfolozi_intermediate, umfolozi_zimBots	NA	NA	NA	NA	0	0	0	0	1	0	1	1		View info at Gene Cards
LRRC24	Contig5	60252756	61196836	944081	*	uganda_umfolozi, umfolozi_intermediate, umfolozi_zimBots	NA	NA	NA	NA	0	0	0	0	1	0	1	1		View info at Gene Cards
C15H8orf82	Contig5	60252756	61196836	944081	*	uganda_umfolozi, umfolozi_intermediate, umfolozi_zimBots	NA	NA	NA	NA	0	0	0	0	1	0	1	1		View info at Gene Cards
LOC102406631	Contig5	60252756	61196836	944081	*	uganda_umfolozi, umfolozi_intermediate, umfolozi_zimBots	NA	NA	NA	NA	0	0	0	0	1	0	1	1		View info at NCBI
COMMD5	Contig5	60252756	61196836	944081	*	uganda_umfolozi, umfolozi_intermediate, umfolozi_zimBots	NA	NA	NA	NA	0	0	0	0	1	0	1	1		View info at Gene Cards
ZNF7	Contig5	60252756	61196836	944081	*	uganda_umfolozi, umfolozi_intermediate, umfolozi_zimBots	NA	NA	NA	NA	0	0	0	0	1	0	1	1		View info at Gene Cards
RPL8	Contig5	60252756	61196836	944081	*	uganda_umfolozi, umfolozi_intermediate, umfolozi_zimBots	NA	NA	NA	NA	0	0	0	0	1	0	1	1		View info at Gene Cards
ZNF34	Contig5	60252756	61196836	944081	*	uganda_umfolozi, umfolozi_intermediate, umfolozi_zimBots	NA	NA	NA	NA	0	0	0	0	1	0	1	1		View info at Gene Cards
C15H8orf33	Contig5	60252756	61196836	944081	*	uganda_umfolozi, umfolozi_intermediate, umfolozi_zimBots	NA	NA	NA	NA	0	0	0	0	1	0	1	1		View info at Gene Cards
LOC102411003	Contig5	60252756	61196836	944081	*	uganda_umfolozi, umfolozi_intermediate, umfolozi_zimBots	NA	NA	NA	NA	0	0	0	0	1	0	1	1		View info at NCBI
LOC102411327	Contig5	60252756	61196836	944081	*	uganda_umfolozi, umfolozi_intermediate, umfolozi_zimBots	NA	NA	NA	NA	0	0	0	0	1	0	1	1		View info at NCBI
LOC112581255	Contig5	60252756	61196836	944081	*	uganda_umfolozi, umfolozi_intermediate, umfolozi_zimBots	NA	NA	NA	NA	0	0	0	0	1	0	1	1		View info at NCBI
LOC102392405	Contig5	60252756	61196836	944081	*	uganda_umfolozi, umfolozi_intermediate, umfolozi_zimBots	NA	NA	NA	NA	0	0	0	0	1	0	1	1		View info at NCBI
LOC102392068	Contig5	60252756	61196836	944081	*	uganda_umfolozi, umfolozi_intermediate, umfolozi_zimBots	NA	NA	NA	NA	0	0	0	0	1	0	1	1		View info at NCBI
LOC102389850	Contig5	60252756	61196836	944081	*	uganda_umfolozi, umfolozi_intermediate, umfolozi_zimBots	NA	NA	NA	NA	0	0	0	0	1	0	1	1		View info at NCBI
DBNL	Contig5	60252756	61196836	944081	*	uganda_umfolozi, umfolozi_intermediate, umfolozi_zimBots	NA	NA	NA	NA	0	0	0	0	1	0	1	1		View info at Gene Cards
PGAM2	Contig5	60252756	61196836	944081	*	uganda_umfolozi, umfolozi_intermediate, umfolozi_zimBots	NA	NA	NA	NA	0	0	0	0	1	0	1	1		View info at Gene Cards
TTPA	Contig5	88511646	88721805	210160	*	uganda_zimBots	NA	NA	NA	NA	0	0	0	0	1	0	1	1		View info at Gene Cards
GGH	Contig5	88511646	88721805	210160	*	uganda_zimBots	NA	NA	NA	NA	0	0	0	0	1	0	1	1		View info at Gene Cards
ANGPT1	Contig5	117850928	117998878	147951	*	umfolozi_zimBots	NA	NA	NA	NA	0	0	0	0	1	0	1	1		View info at Gene Cards
LOC112578099	Contig5	12840540	12981547	141008	*	zimBots_mozambique	NA	NA	NA	NA	0	0	0	0	1	0	1	1		View info at NCBI
SFMBT1	Contig5	12840540	12981547	141008	*	zimBots_mozambique	NA	NA	NA	NA	0	0	0	0	1	0	1	1		View info at Gene Cards
STIMATE	Contig5	12840540	12981547	141008	*	zimBots_mozambique	NA	NA	NA	NA	0	0	0	0	1	0	1	1		View info at Gene Cards
LOC112584754	Contig55	29822055	30638390	816336	*	aequinoctialis_brachyceros, tanKen_brachyceros, brachyceros_uganda, brachyceros_intermediate, brachyceros_zimBots	NA	NA	NA	NA	0	0	0	0	1	0	1	1		View info at NCBI
IAPP	Contig55	29822055	30638390	816336	*	aequinoctialis_brachyceros, tanKen_brachyceros, brachyceros_uganda, brachyceros_intermediate, brachyceros_zimBots	NA	NA	NA	NA	0	0	0	0	1	0	1	1		View info at Gene Cards
PYROXD1	Contig55	29822055	30638390	816336	*	aequinoctialis_brachyceros, tanKen_brachyceros, brachyceros_uganda, brachyceros_intermediate, brachyceros_zimBots	NA	NA	NA	NA	0	0	0	0	1	0	1	1		View info at Gene Cards
RECQL	Contig55	29822055	30638390	816336	*	aequinoctialis_brachyceros, tanKen_brachyceros, brachyceros_uganda, brachyceros_intermediate, brachyceros_zimBots	NA	NA	NA	NA	0	0	0	0	1	0	1	1		View info at Gene Cards
SPX	Contig55	29822055	30638390	816336	*	aequinoctialis_brachyceros, tanKen_brachyceros, brachyceros_uganda, brachyceros_intermediate, brachyceros_zimBots	NA	NA	NA	NA	0	0	0	0	1	0	1	1		View info at Gene Cards
LOC102407543	Contig55	40385011	40521291	136281	*	umfolozi_intermediate	NA	NA	NA	NA	0	0	0	0	1	0	1	1		View info at NCBI
LOC102391944	Contig67	71417	184560	113144	*	aequinoctialis_umfolozi, umfolozi_intermediate	NA	NA	NA	NA	0	0	0	0	1	0	1	1		View info at NCBI
LOC102392701	Contig67	254183	374027	119845	*	uganda_intermediate	NA	NA	NA	NA	0	0	0	0	1	0	1	1		View info at NCBI
LBX1	Contig74	5296240	5435503	139264	*	aequinoctialis_intermediate	NA	NA	NA	NA	0	0	0	0	1	0	1	1		View info at Gene Cards
LOC112581596	Contig74	5296240	5435503	139264	*	aequinoctialis_intermediate	NA	NA	NA	NA	0	0	0	0	1	0	1	1		View info at NCBI
LOC112581589	Contig74	5296240	5435503	139264	*	aequinoctialis_intermediate	NA	NA	NA	NA	0	0	0	0	1	0	1	1		View info at NCBI
LOC102398110	Contig74	35345373	35383201	37829	*	umfolozi_intermediate	NA	NA	NA	NA	0	0	0	0	1	0	1	1		View info at NCBI
LOC112587497	Contig78	44908211	45470490	562280	*	tanKen_intermediate	NA	NA	NA	NA	0	0	0	0	1	0	1	1		View info at NCBI
LOC112583732	Contig78	38539644	39135935	596292	*	umfolozi_intermediate	NA	NA	NA	NA	0	0	0	0	1	0	1	1		View info at NCBI
LOC112580129	Contig79	58170580	58558062	387483	*	aequinoctialis_tanKen, aequinoctialis_uganda, aequinoctialis_umfolozi, umfolozi_intermediate	NA	NA	NA	NA	0	0	0	0	1	0	1	1		View info at NCBI
LOC112580132	Contig79	58170580	58558062	387483	*	aequinoctialis_tanKen, aequinoctialis_uganda, aequinoctialis_umfolozi, umfolozi_intermediate	NA	NA	NA	NA	0	0	0	0	1	0	1	1		View info at NCBI
LOC102402095	Contig79	58170580	58558062	387483	*	aequinoctialis_tanKen, aequinoctialis_uganda, aequinoctialis_umfolozi, umfolozi_intermediate	NA	NA	NA	NA	0	0	0	0	1	0	1	1		View info at NCBI
LOC112580133	Contig79	58170580	58558062	387483	*	aequinoctialis_tanKen, aequinoctialis_uganda, aequinoctialis_umfolozi, umfolozi_intermediate	NA	NA	NA	NA	0	0	0	0	1	0	1	1		View info at NCBI
LOC102402736	Contig79	58170580	58558062	387483	*	aequinoctialis_tanKen, aequinoctialis_uganda, aequinoctialis_umfolozi, umfolozi_intermediate	NA	NA	NA	NA	0	0	0	0	1	0	1	1		View info at NCBI
LOC102412280	Contig79	9463457	9603517	140061	*	uganda_umfolozi	NA	NA	NA	NA	0	0	0	0	1	0	1	1		View info at NCBI
CD22	Contig79	44090464	44204333	113870	*	zimBots_mozambique	NA	NA	NA	NA	0	0	0	0	1	0	1	1		View info at Gene Cards
LOC112580400	Contig79	44090464	44204333	113870	*	zimBots_mozambique	NA	NA	NA	NA	0	0	0	0	1	0	1	1		View info at NCBI
FFAR1	Contig79	44090464	44204333	113870	*	zimBots_mozambique	NA	NA	NA	NA	0	0	0	0	1	0	1	1		View info at Gene Cards
FFAR3	Contig79	44090464	44204333	113870	*	zimBots_mozambique	NA	NA	NA	NA	0	0	0	0	1	0	1	1		View info at Gene Cards
LOC112580396	Contig79	44090464	44204333	113870	*	zimBots_mozambique	NA	NA	NA	NA	0	0	0	0	1	0	1	1		View info at NCBI
LOC102401562	Contig79	44090464	44204333	113870	*	zimBots_mozambique	NA	NA	NA	NA	0	0	0	0	1	0	1	1		View info at NCBI
LOC102391489	Contig79	44090464	44204333	113870	*	zimBots_mozambique	NA	NA	NA	NA	0	0	0	0	1	0	1	1		View info at NCBI
LOC102391257	Contig79	44090464	44204333	113870	*	zimBots_mozambique	NA	NA	NA	NA	0	0	0	0	1	0	1	1		View info at NCBI
KRTDAP	Contig79	44090464	44204333	113870	*	zimBots_mozambique	NA	NA	NA	NA	0	0	0	0	1	0	1	1		View info at Gene Cards
OSR1	Contig82	23320171	23563179	243009	*	tanKen_mozambique, brachyceros_mozambique, uganda_mozambique, zimBots_mozambique	NA	NA	NA	NA	0	0	0	0	1	0	1	1		View info at Gene Cards
SENP6	Contig9	15051208	15282873	231666	*	aequinoctialis_umfolozi, umfolozi_intermediate, intermediate_mozambique	NA	NA	NA	NA	0	0	0	0	1	0	1	1		View info at Gene Cards
LOC112587556	Contig9	15051208	15282873	231666	*	aequinoctialis_umfolozi, umfolozi_intermediate, intermediate_mozambique	NA	NA	NA	NA	0	0	0	0	1	0	1	1		View info at NCBI
HEY2	Contig9	25031028	25780130	749103	*	uganda_umfolozi, umfolozi_intermediate, umfolozi_zimBots	NA	NA	NA	NA	0	0	0	0	1	0	1	1		View info at Gene Cards
NCOA7	Contig9	25031028	25780130	749103	*	uganda_umfolozi, umfolozi_intermediate, umfolozi_zimBots	NA	NA	NA	NA	0	0	0	0	1	0	1	1		View info at Gene Cards
MAD2L1	Contig947	125455	184427	58973	*	umfolozi_intermediate	NA	NA	NA	NA	0	0	0	0	1	0	1	1		View info at Gene Cards
CNOT11	NA	NA	NA	NA	NA	NA	tanKen	Contig245	40070823	4.89892e-15	0	0	0	0	0	1	1	1		View info at Gene Cards
LOC112581150	NA	NA	NA	NA	NA	NA	tanKen	Contig5	18006	3.67029e-12	0	0	0	0	0	1	1	1		View info at NCBI
LOC102401097	NA	NA	NA	NA	NA	NA	tanKen	Contig125	40254487	1.02994e-10	0	0	0	0	0	1	1	1		View info at NCBI
LOC112579433	NA	NA	NA	NA	NA	NA	tanKen	Contig125	40254487	1.02994e-10	0	0	0	0	0	1	1	1		View info at NCBI
LOC102396235	NA	NA	NA	NA	NA	NA	tanKen	Contig125	40254487	1.02994e-10	0	0	0	0	0	1	1	1		View info at NCBI
LOC102393038	NA	NA	NA	NA	NA	NA	tanKen	Contig125	40254487	1.02994e-10	0	0	0	0	0	1	1	1		View info at NCBI
LOC112579434	NA	NA	NA	NA	NA	NA	tanKen	Contig125	40254487	1.02994e-10	0	0	0	0	0	1	1	1		View info at NCBI
LOC102395922	NA	NA	NA	NA	NA	NA	tanKen	Contig125	40254487	1.02994e-10	0	0	0	0	0	1	1	1		View info at NCBI
TEX261	NA	NA	NA	NA	NA	NA	tanKen	Contig245	40022299	4.45236e-10	0	0	0	0	0	1	1	1		View info at Gene Cards
ANKRD53	NA	NA	NA	NA	NA	NA	tanKen	Contig245	40022299	4.45236e-10	0	0	0	0	0	1	1	1		View info at Gene Cards
LOC102393819	NA	NA	NA	NA	NA	NA	tanKen	Contig125	40472323	2.31175e-09	0	0	0	0	0	1	1	1		View info at NCBI
LOC112579645	NA	NA	NA	NA	NA	NA	tanKen	Contig125	40472323	2.31175e-09	0	0	0	0	0	1	1	1		View info at NCBI
MCFD2	NA	NA	NA	NA	NA	NA	tanKen	Contig245	24262340	2.56933e-09	0	0	0	0	0	1	1	1		View info at Gene Cards
CNOT11	NA	NA	NA	NA	NA	NA	tanKen	Contig245	40072846	2.84643e-09	0	0	0	0	0	1	1	1		View info at Gene Cards
RNF149	NA	NA	NA	NA	NA	NA	tanKen	Contig245	40072846	2.84643e-09	0	0	0	0	0	1	1	1		View info at Gene Cards
LOC112580294	NA	NA	NA	NA	NA	NA	tanKen	Contig79	48721088	3.35127e-09	0	0	0	0	0	1	1	1		View info at NCBI
RBMX2	NA	NA	NA	NA	NA	NA	tanKen	Contig343	4357080	4.99091e-09	0	0	0	0	0	1	1	1		View info at Gene Cards
CLDN34	NA	NA	NA	NA	NA	NA	tanKen	Contig272	491981	5.42438e-09	0	0	0	0	0	1	1	1		View info at Gene Cards
LOC112580365	NA	NA	NA	NA	NA	NA	tanKen	Contig79	55328154	2.49041e-08	0	0	0	0	0	1	1	1		View info at NCBI
LOC112578871	NA	NA	NA	NA	NA	NA	tanKen	Contig211	6328781	3.28292e-08	0	0	0	0	0	1	1	1		View info at NCBI
GIMD1	NA	NA	NA	NA	NA	NA	tanKen	Contig140	98228289	3.90931e-08	0	0	0	0	0	1	1	1		View info at Gene Cards
AIMP1	NA	NA	NA	NA	NA	NA	tanKen	Contig140	98228289	3.90931e-08	0	0	0	0	0	1	1	1		View info at Gene Cards
LOC102412051	NA	NA	NA	NA	NA	NA	tanKen	Contig188	754739	3.90931e-08	0	0	0	0	0	1	1	1		View info at NCBI
NAGK	NA	NA	NA	NA	NA	NA	uganda	Contig245	47333681	9.40156e-12	0	0	0	0	0	1	1	1		View info at Gene Cards
CNOT11	NA	NA	NA	NA	NA	NA	uganda	Contig245	40070823	5.89318e-10	0	0	0	0	0	1	1	1		View info at Gene Cards
LOC112580365	NA	NA	NA	NA	NA	NA	uganda	Contig79	55328446	6.07435e-09	0	0	0	0	0	1	1	1		View info at NCBI
LOC112580294	NA	NA	NA	NA	NA	NA	uganda	Contig79	48721034	2.47685e-08	0	0	0	0	0	1	1	1		View info at NCBI
GFRA4	NA	NA	NA	NA	NA	NA	uganda	Contig187	32306015	3.56582e-08	0	0	0	0	0	1	1	1		View info at Gene Cards
ADAM33	NA	NA	NA	NA	NA	NA	uganda	Contig187	32306015	3.56582e-08	0	0	0	0	0	1	1	1		View info at Gene Cards
SIGLEC1	NA	NA	NA	NA	NA	NA	uganda	Contig187	32306015	3.56582e-08	0	0	0	0	0	1	1	1		View info at Gene Cards
